# Sex-specific remodeling of the human adipose vascular niche in obesity

**DOI:** 10.64898/2026.03.10.710723

**Authors:** Ibrahim AlZaim, Mohamed N. Hassan, Maja Schröter, Bettina Hansen, Henrik Holm Thomsen, Maximilian von Heesen, Lena-Christin Conradi, Martina Rudnicki, Tara L. Haas, Robert A. Fenton, Maria Keller, Matthias Blüher, Niels Jessen, Joanna Kalucka

## Abstract

Obesity remodels the subcutaneous adipose tissue (SAT) vasculature and contributes to cardiometabolic risk, yet potential sex differences in this process remain poorly defined. Here, we integrated single-nucleus transcriptomics and histological analyses of human SAT to reveal pronounced sexual dimorphism within the vascular niche. Obese males exhibit mural cell loss, increased collagen deposition, and inflammatory endothelial activation, including enhanced antigen presentation programs. In contrast, females display preserved mural coverage and increased lipid-handling and redox-adaptive pathways. These coordinated structural and transcriptional differences position the adipose endothelium as a sex-divergent regulator of obesity-associated cardiometabolic vulnerability.
