## Supplementary material for "Sex-specific remodeling of the human adipose vascular niche in obesity": Source Data Figure 1

### Sheet: 1a
			Number of donors		Number of vascular cells
	Cohort	Technology	Female	Male	Female	Male
	AlZaim I et al.	single nucleus RNA sequencing	7	7	23093	4239
	Emont M. et al.	single cell and single nucleus RNA sequencing	19	3	9471	4131
	D Hildreth A. et al.	single cell RNA sequencing	6	0	2682	0
	Vijay J. et al.	single cell RNA sequencing	13	0	389	353
	Massier L. et al.	single nucleus RNA sequencing	2	0	864	0
	Merrick D. et al.	single cell RNA sequencing	1	0	422	0
	Tabula Sapiens	single cell RNA sequencing	0	2	0	2816
	Streider-Barboza C. et al.	single nucleus RNA sequencing	3	2	1071	1704

### Sheet: 1b
			Number of vascular cells
			V1		V2		V3		C1		C2		Ar		S		L		P		SM
	Cohort	Technology	Female	Male	Female	Male	Female	Male	Female	Male	Female	Male	Female	Male	Female	Male	Female	Male	Female	Male	Female	Male
	AlZaim I et al.	single nucleus RNA sequencing	6272	4440	1183	732	37	153	4066	3481	225	439	2720	1190	9105	3802	181	117	1976	1518	1040	760
	Emont M. et al.	single cell and single nucleus RNA sequencing	1890	677	168	183	149	34	1939	664	326	47	1562	938	1414	664	515	255	776	420	905	265
	D Hildreth A. et al.	single cell RNA sequencing	43	0	20	0	165	0	85	0	1085	0	168	0	323	0	19	0	623	0	476	0
	Vijay J. et al.	single cell RNA sequencing	48	0	18	0	54	0	110	0	201	0	16	0	88	0	6	0	47	0	29	0
	Massier L. et al.	single nucleus RNA sequencing	187	0	12	0	3	0	140	0	14	0	42	0	152	0	29	0	211	0	112	0
	Merrick D. et al.	single cell RNA sequencing	8	0	0	0	36	0	41	0	200	0	9	0	52	0	2	0	61	0	32	0
	Tabula Sapiens	single cell RNA sequencing	0	50	0	19	0	466	0	13	0	1352	0	163	0	724	0	18	0	324	0	464
	Streider-Barboza C. et al.	single nucleus RNA sequencing	164	188	6	7	6	1	497	802	20	15	112	135	154	180	1	23	61	109	16	218

### Sheet: 1c
	Endothelial cell nuclei (percentage of all uclei))			Mural cell nuclei (percentage of all uclei))
	Female	Male		Female	Male
	30.8348	27.7467		2.04429	7.16946
	41.9861	34.6724		2.43902	8.23181
	36.3636	10.9076		7.83699	2.76853
	13.1965	14.2236		1.09482	1.96381
	18.236	34.0833		3.06856	7.29849
	24.3747	32.5642		5.68906	9.49165
	14.7752	42.9463		2.35546	6.44195
	9.77961	55.3055		2.47934	8.62493
	5.27845	44.621		0.581114	2.7695
	4.1502	27.5682		1.67984	2.38865
	12.2798	45.6688		2.06731	8.83913
	13.9005	35.9202		4.95737	11.6186
	33.029			9.58736
	8.56009			4.02494
	9.73834			5.73379
	23.0076			3.0807
	18.333			2.92717
	25.2343			3.03006
	34.0622			3.32507
	40.6422			3.24359
	47.6375			5.39492
	21.1145			3.89795
	n=22	n=12		n=22	n=12
	t=2,453, df=32			t=3,038, df=32
	Difference between means	11.74		Difference between means	2.806
	SEM of difference	4.558		SEM of difference	0.9238
	95% confidence interval	2,453 to 21,02		95% confidence interval	0,9247 to 4,688

### Sheet: 1d
	Cell abundance (% of all nuclei)
	Female		Male
	BMI	Endothelial cell abundance (% of all nuclei)	BMI	Endothelial cell abundance (% of all nuclei)
	43	30.8348	28	27.7467
	63	41.9861	26	34.6724
	43	36.3636	48.8	10.9076
	42.7	13.1965	43.2	14.2236
	33.2	18.236	22.15	34.0833
	25.3	24.3747	41.7	32.5642
	45.7	14.7752	39.7	42.9463
	43.1	9.77961	62.5	55.3055
	42.8	5.27845	61.2	44.621
	30.04	4.1502	49.7	27.5682
	23.96	12.2798	24.3	45.6688
	24.27	13.9005	23.5	35.9202
	34.53	33.029
	54	8.56009
	44.9	9.73834
	61.5	23.0076
	23	18.333
	52.6	25.2343
	61.3	34.0622
	57	40.6422
	22.3	47.6375
	39.5	21.1145
	Goodness of fit	Female	Male
	R squared	0.04762	0.01151
	Sy.x	12.67	13.32
	P value	0.3293	0.74

### Sheet: 1e
	Cell abundance (% of all nuclei)
	Female		Male
	BMI	Mural cell abundance (% of all nuclei)	BMI	Mural cell abundance (% of all nuclei)
	43	2.04429	28	7.16946
	63	2.43902	26	8.23181
	43	7.83699	48.8	2.76853
	42.7	1.09482	43.2	1.96381
	33.2	3.06856	22.15	7.29849
	25.3	5.68906	41.7	9.49165
	45.7	2.35546	39.7	6.44195
	43.1	2.47934	62.5	8.62493
	42.8	0.581114	61.2	2.7695
	30.04	1.67984	49.7	2.38865
	23.96	2.06731	24.3	8.83913
	24.27	4.95737	23.5	11.6186
	34.53	9.58736
	54	4.02494
	44.9	5.73379
	61.5	3.0807
	23	2.92717
	52.6	3.03006
	61.3	3.32507
	57	3.24359
	22.3	5.39492
	39.5	3.89795
	Goodness of fit	Female	Male
	R squared	0.03928	0.2993
	Sy.x	2.164	2.833
	P value	0.3766	0.0657

### Sheet: 1f
	Cell abundance (% of all nuclei)
	Female		Male
	BMI	Monocytes and macrophages cell abundance (% of all nuclei)	BMI	Monocytes and macrophages cell abundance (% of all nuclei)
	43	18.3604	28	8.65922
	63	9.74539	26	10.0594
	43	13.4796	48.8	21.1206
	42.7	20.4772	43.2	15.853
	33.2	18.5341	22.15	6.44818
	25.3	16.5849	41.7	13.3724
	45.7	19.2719	39.7	17.6956
	43.1	12.3967	62.5	12.9472
	42.8	17.0944	61.2	23.8427
	30.04	38.9328	49.7	29.9496
	23.96	16.3964	24.3	5.42133
	24.27	18.7822	23.5	3.10628
	34.53	11.2555
	54	32.2562
	44.9	34.2896
	61.5	45.7076
	23	16.2496
	52.6	36.5838
	61.3	33.4275
	57	18.9734
	22.3	10.2311
	39.5	28.8257
	Goodness of fit	Female	Male
	R squared	0.1592	0.5762
	Sy.x	9.694	5.5
	P value	0.0658	0.0042
