## Supplementary material for "Sex-specific remodeling of the human adipose vascular niche in obesity": Source Data Figure 2

### Sheet: 2a
	CD31+ area (Fold change)
	Female	Male
	1.11394	1.77558
	0.774369	1.22261
	0.848209	0.912968
	1.45185	1.67963
	0.702617	1.20646
	0.446965	0.923414
	1.09509	1.71575
	0.845539	0.970022
	0.702983	1.50687
	0.695198	1.21638
	0.96673	0.764569
	1.89504	1.36735
	1.46147	1.48248
		1.64651
		1.91801
	n=13	n=15
	t=2.474, df=26
	Difference between means	0.3539
	SEM of difference	0.1431
	95% confidence interval	0,05985 to 0,6480

### Sheet: 2b
	Mean number of vessels per field of vision
	Female Non-obese	Male Non-obese	Female Obese	Male Obese
	36.6	52.6	33.2	42.4
	47.8	60	44.8	26.2
	33.4	45.2	31.4	30.2
	48.6	58.8	19.6	29.2
	39.5	48	25.6	28.2
	46.6	52	34.75	25.75
		39	37.5	50
		39.8	37.6	33.2
		46.6	30.75	40.4
		52.2	27.6	29.6
		48.4	20	30.4
		32	24.8	26
			37.4	29
				25.8
				35
	n=6	n=12	n=13	n=15
	Source of variation	% of total variation	P value
	Interaction	1.28272	0.301445
	Metabolic condition factor	38.72	9.1429e-07
	Sex factor	2.46034	0.154777
	Uncorrected Fisher's LSD	Predicted (LS) mean diff,	95,00% CI of diff,	Individual P Value
	Non-obese Females vs. Males	-5.8	-13,277305750314 to 1,6773057503135	0.124997
	Obese Females vs. Males	-0.936154	-6,6029402749507 to 4,7306325826430	0.740501
	Females Non-obese vs. Obese	10.9295	3,5486668359844 to 18,310307522990	0.00467031
	Males Non-obese vs. Obese	15.7933	10,001437204240 to 21,585229462426	2.05341e-06

### Sheet: 2c
	aSMA+ area/ CD31+ area (Fold change)
	Female	Male
	0.235364	1.86197
	1.10251	2.83076
	0.72676	1.48278
	0.568087	0.894622
	0.906167	1.13909
	1.2633	1.94757
	1.27374	2.85693
	1.92408	3.82974
	1.16654	3.11438
	1.04219	0.967157
	0.791268	2.17715
	1.12237	1.05768
	1.67714	0.949586
	0.512609	1.01158
	0.687889	2.11366
		1.25228
		0.856379
		1.32287
		1.31298
	n=15	n=19
	t=2,961, df=32
	Difference between means	0.7357
	SEM of difference	0.2485
	95% confidence interval	0,2296 to 1,242

### Sheet: 2d
	aSMA+ area/ CD31+ area (Fold change)			aSMA+ area/ CD31+ area (Fold change)
	Female Non-obese	Female Obese		Male Non-obese	Male Obese
	1	0.998399		1.03057	0.841107
	1.18873	0.572979		0.969434	0.500661
	0.811272	1.03373		0.585205	0.462424
	0.775688	0.600592		1.28892	0.543315
	1.22431	0.520632		1.11392	1.0951
		0.897244		1.01195	0.336902
		0.828379		0.972985	0.515593
		0.578293		0.812198	0.742787
		1.06481		1.21482	0.902792
		1.33451			0.27627
	n=5	n=10		n=9	n=10
	t=1,133, df=13			t=3,435, df=17
	Difference between means	-0.157		Difference between means	-0.3783
	SEM of difference	0.1386		SEM of difference	0.1101
	95% confidence interval	-0,4564 to 0,1423		95% confidence interval	-0,6106 to -0,1460

### Sheet: 2e
	Collagen area (Mature/Immature)
	Female Non-obese	Male Non-obese	Female Obese	Male Obese
	0.60989	0.644587	0.640194	0.945043
	0.724261	0.790473	0.68296	0.865107
	0.631794	0.68296	0.947988	0.936995
	0.854036	0.801919	1.08076	0.872944
	0.784728	0.821152	0.885222	0.840206
	0.730626	0.612613	0.844952	1.01924
		0.804969	0.862037	1.04811
			0.918185	0.847366
			0.937138	0.83514
			0.85981	0.760577
			0.753164	0.79215
			0.848251	1.03334
			0.834693	0.715285
			0.962818
			0.832549
			0.823327
			0.848671
			0.713556
			0.727968
	n=6	n=7	n=19	n=13
	Source of variation	% of total variation	P value
	Interaction	0.3171	0.6718
	Metabolic condition factor	27.57	0.0003
	Sex factor	1.269	0.3981
	Uncorrected Fisher's LSD	Predicted (LS) mean diff,	95,00% CI of diff,	Individual P Value
	Non-obese Females vs. Males	-0.0144	-0,1287 to 0,09992	0.8005
	Obese Females vs. Males	-0.04317	-0,1171 to 0,03079	0.2453
	Females Non-obese vs. Obese	-0.1198	-0,2160 to -0,02355	0.016
	Males Non-obese vs. Obese	-0.1485	-0,2449 to -0,05222	0.0034
