## Supplementary material for "Sex-specific remodeling of the human adipose vascular niche in obesity": Source Data Figure 4

### Sheet: 4b
	HLA/CD31/Hoechst			HLA/CD31/Hoechst
	Female Non-obese	Female Obese		Male Non-obese	Male Obese
	0.938845	1.14439		0.865039	2.14595
	1.4447	1.5035		1.7989	1.50916
	1.14887	1.382		0.666511	1.51235
	1.22574	2.12025		1.23783	1.70408
	0.521465	1.10652		0.464756	0.944798
	0.720374	1.49705		1.39927	2.95234
		0.76678		0.644029	1.77127
		0.478942		0.923664	1.52072
		0.420673
		1.35238
	n=6	n=10		n=8	n=8
	t=0,7431, df=14			t=2,900, df=14
	Difference between means	0.1772		Difference between means	0.7576
	SEM of difference	0.2385		SEM of difference	0.2613
	95% confidence interval	-0,3343 to 0,6888		95% confidence interval	0,1972 to 1,318

### Sheet: 4c
	CD74/CD31/Hoechst			CD74/CD31/Hoechst
	Female Non-obese	Female Obese		Male Non-obese	Male Obese
	1	1.27611		0.97107	1.89367
	1	1.93628		1.02893	1.68293
	0.802342	1.22783		0.927965	2.69577
	1.15206	0.551162		1.07203	2.13751
	1.0456	0.845563		1.38942	2.65407
		1.21525		1.14163	0.910058
		1.17751		0.73092	1.38695
		0.797114		1.34808	1.64946
		0.902551		0.779369	2.51058
		1.18281			1.69514
		0.735871
	n=5	n=11		n=9	n=10
	t=0,4425, df=14			t=4,255, df=17
	Difference between means	0.0771		Difference between means	0.8783
	SEM of difference	0.1742		SEM of difference	0.2064
	95% confidence interval	-0,2966 to 0,4508		95% confidence interval	0,4429 to 1,314

### Sheet: 4e
	Bulk RNA sequencing of mouse adipose endothelial cells
	ensembl_gene_id	Sex.logFC	AveExpr	Sex.adj.P.Val	entrezgene_id	mgi_symbol	chromosome_name
	ENSMUSG00000036594	1.31409	8.34044	0.000170519	14960	H2-Aa	17
	ENSMUSG00000073421	1.31711	7.78564	0.00142205	14961	H2-Ab1	17
	ENSMUSG00000060586	1.21051	5.75793	0.286406	14969	H2-Eb1	17
	ENSMUSG00000067341	0.624162	1.42168	0.230563	381091	H2-Eb2	17
	ENSMUSG00000024610	1.1577	9.12952	0.00512986	16149	Cd74	18

### Sheet: 4f
	FABP4/CD31/Hoechst			FABP4/CD31/Hoechst
	Female Non-obese	Female Obese		Male Non-obese	Male Obese
	0.705413	2.3258		0.990042	1.21358
	1.29459	1.04832		0.710797	0.716843
	1	2.07485		0.928653	0.893999
	0.810331	4.00745		1.07135	1.04328
	1.18967	1.05141		0.584506	0.344869
		1.68272		0.748492	0.738299
		2.38646		1.35436	1.25101
		2.35003		1.31264	1.59245
		0.691483			0.923801
		1.31789			1.09565
		2.99009
		3.13013
	n=5	n=12		n=8	n=10
	t=2,397, df=15			t=0,1250, df=16
	Difference between means	1.088		Difference between means	0.01877
	SEM of difference	0.4539		SEM of difference	9.1502
	95% confidence interval	0,1206 to 2,056		95% confidence interval	-0,2996 to 0,3372
